# SplicingLore : a web resource for studying the regulation of cassette exons by human splicing factors

**DOI:** 10.1101/2023.06.30.547181

**Authors:** Hélène Polvèche, Jessica Valat, Nicolas Fontrodona, Audrey Lapendry, Stéphane Janczarski, Franck Mortreux, Didier Auboeuf, Cyril F. Bourgeois

## Abstract

One challenge faced by scientists from the alternative RNA splicing field is to decode the cooperative or antagonistic effects of splicing factors to understand and eventually predict splicing outcomes on a genome-wide scale. In this manuscript, we introduce SplicingLore, an open access database and web resource that help to fill this gap in a straightforward manner. The database contains a collection of RNA-seq-derived lists of alternative exons regulated by a total of 75 different splicing factors. All datasets were processed in a standardized manner, ensuring valid comparisons and correlation analyses. The user can easily retrieve a factor-specific set of differentially included exons from the database, or provide a list of exons and search which splicing factor(s) control(s) their inclusion. Our simple workflow is fast and easy to run, and it ensures a reliable calculation of correlation scores between the tested datasets. As a proof of concept, we predicted and experimentally validated a novel functional cooperation between the RNA helicases DDX17 and DDX5 and the HNRNPC protein. SplicingLore is available at https://splicinglore.ens-lyon.fr/.
