## Supplementary Tables for "SplicingLore : a web resource for studying the regulation of cassette exons by human splicing factors": Table_S1_datasets.xlsx

### Sheet: List of datasets
Project name	GSE/ENCODE	Splicing Factor	Cell Line
AKAP8L_ENCSR807ODB_HepG2	ENCSR807ODB	AKAP8L	HepG2
AKAP8L_ENCSR809ISU_K562	ENCSR809ISU	AKAP8L	K562
AQR_ENCSR624OUI_K562	ENCSR624OUI	AQR	K562
CCAR1_ENCSR081IAO_HepG2	ENCSR081IAO	CCAR1	HepG2
CELF1_ENCSR695XOD_HepG2	ENCSR695XOD	CELF1	HepG2
DAZAP1_GSE52745_293T	GSE52745	DAZAP1	293T
DAZAP1_ENCSR220TBR_HepG2	ENCSR220TBR	DAZAP1	HepG2
DAZAP1_ENCSR840QFR_HepG2	ENCSR840QFR	DAZAP1	HepG2
DAZAP1_GSE97262_SH-SY5Y	GSE97262	DAZAP1	SH-SY5Y
DDX5_DDX17_GSE123752_293T	GSE123752	DDX5_DDX17	293T
DDX5_DDX17_LBMC_MCF7	LBMC	DDX5_DDX17	MCF7
DDX5_DDX17_GSE98871_SH-SY5Y	GSE98871	DDX5_DDX17	SH-SY5Y
ESRP2_GSE60559_293T	GSE60559	ESRP2	293T
EWSR1_ENCSR532ZPP_HepG2	ENCSR532ZPP	EWSR1	HepG2
FUBP1_ENCSR608IXR_K562	ENCSR608IXR	FUBP1	K562
HNRNPP-FUS-TLS_ENCSR927JXU_HepG2	ENCSR927JXU	FUS	HepG2
FUS_LBMC_MCF7	LBMC	FUS	MCF7
HNRNPP-FUS-TLS_A4_GSE71812_SH-SY5Y	GSE71812	FUS	SH-SY5Y
HNRNPP-FUS-TLS_A5_GSE71812_SH-SY5Y	GSE71812	FUS	SH-SY5Y
GPKOW_ENCSR967QNT_K562	ENCSR967QNT	GPKOW	K562
HNRNPA1_GSE34996_293T	GSE34996	HNRNPA1	293T
HNRNPA1_ENCSR182DAW_HepG2	ENCSR182DAW	HNRNPA1	HepG2
HNRNPA1_ENCSR048BWH_K562	ENCSR048BWH	HNRNPA1	K562
HNRNPA2B1_GSE34996_293T	GSE34996	HNRNPA2B1	293T
HNRNPA2B1_ENCSR769GES_HepG2	ENCSR769GES	HNRNPA2B1	HepG2
HNRNPA2B1_ENCSR794NUE_K562	ENCSR794NUE	HNRNPA2B1	K562
hnRNP_C_GSE56010_293T	GSE56010	HNRNPC	293T
HNRNPC_ENCSR052IYH_HepG2	ENCSR052IYH	HNRNPC	HepG2
HNRNPC_ENCSR634KBO_K562	ENCSR634KBO	HNRNPC	K562
HNRNPC_LBMC_MCF7	LBMC	HNRNPC	MCF7
HNRNPC_GSE63086_MG63	GSE63086	HNRNPC	MG63
HNRNPD_ENCSR660MZN_HepG2	ENCSR660MZN	HNRNPD	HepG2
HNRNPF_GSE34996_293T	GSE34996	HNRNPF	293T
HNRNPF_ENCSR693MZJ_HepG2	ENCSR693MZJ	HNRNPF	HepG2
HNRNPF_GSE107542_HMLE	GSE107542	HNRNPF	HMLE
HNRNPH1_GSE34996_293T	GSE34996	HNRNPH1	293T
HNRNPH1_LBMC_MCF7	LBMC	HNRNPH1	MCF7
HNRNPH1_GSE104559_RD	GSE104559	HNRNPH1	RD
HNRNPH1_GSE104559_RD	GSE104559	HNRNPH1	RD
HNRNPH1_GSE104559_RH30	GSE104559	HNRNPH1	RH30
HNRNPH1_GSE104559_RH30	GSE104559	HNRNPH1	RH30
HNRNPH1_GSE104559_RH41	GSE104559	HNRNPH1	RH41
HNRNPH1_GSE104559_RH41	GSE104559	HNRNPH1	RH41
HNRNPK_GSE60890_A673	GSE60890	HNRNPK	A673
HNRNPK_GSE52834_GM19238	GSE52834	HNRNPK	GM19238
HNRNPK_ENCSR853ZJS_HepG2	ENCSR853ZJS	HNRNPK	HepG2
HNRNPK_ENCSR529JNJ_K562	ENCSR529JNJ	HNRNPK	K562
HNRNPK_LBMC_MCF7	LBMC	HNRNPK	MCF7
HNRNPL_GSE52834_GM19238	GSE52834	HNRNPL	GM19238
HNRNPL_ENCSR155BMF_HepG2	ENCSR155BMF	HNRNPL	HepG2
HNRNPL_ENCSR563YIS_K562	ENCSR563YIS	HNRNPL	K562
HNRNPL_GSE72842_LNCaP	GSE72842	HNRNPL	LNCaP
HNRNPM_GSE34996_293T	GSE34996	HNRNPM	293T
HNRNPM_ENCSR995JMS_HepG2	ENCSR995JMS	HNRNPM	HepG2
HNRNPM_ENCSR746NIM_K562	ENCSR746NIM	HNRNPM	K562
HNRNPM_GSE57243_LM2	GSE57243	HNRNPM	LM2
HNRNPU_GSE34996_293T	GSE34996	HNRNPU	293T
HNRNPU_GSE45157_HeLA	GSE45157	HNRNPU	Hela
HNRNPU_ENCSR308IKH_HepG2	ENCSR308IKH	HNRNPU	HepG2
HNRNPU_ENCSR047IUS_K562	ENCSR047IUS	HNRNPU	K562
HNRNPU_ENCSR732ICL_K562	ENCSR732ICL	HNRNPU	K562
KHSRP_ENCSR850CKU_HepG2	ENCSR850CKU	KHSRP	HepG2
KHSRP_ENCSR561CBC_K562	ENCSR561CBC	KHSRP	K562
MATR3_ENCSR492UFS_HepG2	ENCSR492UFS	MATR3	HepG2
MATR3_ENCSR792XFP_K562	ENCSR792XFP	MATR3	K562
MBNL1_GSE88116_K562	GSE88116	MBNL1	K562
MBNL1_ENCSR222COT_K562	ENCSR222COT	MBNL1	K562
MBNL1-2_GSE45505_HeLA	GSE45505	MBNL1_2	Hela
MBNL2_GSE83999_786-O	GSE83999	MBNL2	786-O
MBNL2_GSE83999_A498	GSE83999	MBNL2	A498
NCBP2_ENCSR030ARO_HepG2	ENCSR030ARO	NCBP2	HepG2
NCBP2_ENCSR361LBE_K562	ENCSR361LBE	NCBP2	K562
HNRNPE1-PCBP1_ENCSR635FRH_HepG2	ENCSR635FRH	PCBP1	HepG2
HNRNPE1-PCBP1_ENCSR545AIK_K562	ENCSR545AIK	PCBP1	K562
HNRNPE2-PCBP2_ENCSR028ITN_HepG2	ENCSR028ITN	PCBP2	HepG2
HNRNPE2-PCBP2_ENCSR648QFY_K562	ENCSR648QFY	PCBP2	K562
PPIG_ENCSR620HAA_HepG2	ENCSR620HAA	PPIG	HepG2
PPIG_ENCSR529MBZ_K562	ENCSR529MBZ	PPIG	K562
PPP1R8_ENCSR844QNT_K562	ENCSR844QNT	PPP1R8	K562
PRPF4_ENCSR215FRI_HepG2	ENCSR215FRI	PRPF4	HepG2
PRPF4_ENCSR363QIA_K562	ENCSR363QIA	PRPF4	K562
PRPF8_ENCSR998MZP_HepG2	ENCSR998MZP	PRPF8	HepG2
PRPF8_ENCSR137HKS_K562	ENCSR137HKS	PRPF8	K562
PTBP1_GSE59884_293T	GSE59884	PTBP1	293T
PTBP1_GSE42701_HeLA	GSE42701	PTBP1	Hela
PTBP1_ENCSR064DXG_HepG2	ENCSR064DXG	PTBP1	HepG2
PTBP1_ENCSR239BCO_K562	ENCSR239BCO	PTBP1	K562
PTBP1_ENCSR527IVX_K562	ENCSR527IVX	PTBP1	K562
PTBP1-2_GSE69656_293T	GSE69656	PTBP1_2	293T
PUF60_ENCSR648BSC_HepG2	ENCSR648BSC	PUF60	HepG2
PUF60_ENCSR558XNA_K562	ENCSR558XNA	PUF60	K562
QKI_ENCSR330YOU_HepG2	ENCSR330YOU	QKI	HepG2
RAVER1_ENCSR576GOW_HepG2	ENCSR576GOW	RAVER1	HepG2
RBFOX2_GSE60392_293T	GSE60392	RBFOX2	293T
RBM10_GSE44976_293T	GSE44976	RBM10	293T
RBM15_ENCSR599PXD_HepG2	ENCSR599PXD	RBM15	HepG2
RBM15_ENCSR385UPQ_K562	ENCSR385UPQ	RBM15	K562
RBM17_ENCSR385TMY_HepG2	ENCSR385TMY	RBM17	HepG2
RBM17_ENCSR898OPN_K562	ENCSR898OPN	RBM17	K562
RBM22_ENCSR330KHN_HepG2	ENCSR330KHN	RBM22	HepG2
RBM22_ENCSR947OIM_K562	ENCSR947OIM	RBM22	K562
RBM25_GSE89140_293T	GSE89140	RBM25	293T
RBM25_ENCSR610AEI_HepG2	ENCSR610AEI	RBM25	HepG2
RBM25_ENCSR149DMY_K562	ENCSR149DMY	RBM25	K562
RBM39_ENCSR760EGM_HepG2	ENCSR760EGM	RBM39	HepG2
RBM39_ENCSR678WOA_K562	ENCSR678WOA	RBM39	K562
RBM47_GSE58381_MDA-MB-231	GSE58381	RBM47	MDA-MB-231
HNRNPG-RBMX_KD1_GSE74085_293T	GSE74085	RBMX	293T
HNRNPG-RBMX_KD2_GSE74085_293T	GSE74085	RBMX	293T
SAFB2_ENCSR110ZYD_HepG2	ENCSR110ZYD	SAFB2	HepG2
SART3_ENCSR954HAY_K562	ENCSR954HAY	SART3	K562
SF1_ENCSR644AIM_HepG2	ENCSR644AIM	SF1	HepG2
SF1_ENCSR562CCA_K562	ENCSR562CCA	SF1	K562
SF3A3_ENCSR374NMJ_HepG2	ENCSR374NMJ	SF3A3	HepG2
SF3A3_ENCSR454KYR_K562	ENCSR454KYR	SF3A3	K562
SF3B1_GSE65644_HeLA	GSE65644	SF3B1	Hela
SF3B1_ENCSR896CFV_HepG2	ENCSR896CFV	SF3B1	HepG2
SF3B1_ENCSR047QHX_K562	ENCSR047QHX	SF3B1	K562
SF3B4_ENCSR148MQK_HepG2	ENCSR148MQK	SF3B4	HepG2
SF3B4_ENCSR081XRA_K562	ENCSR081XRA	SF3B4	K562
SFPQ_ENCSR782MXN_HepG2	ENCSR782MXN	SFPQ	HepG2
SFPQ_ENCSR535YPK_K562	ENCSR535YPK	SFPQ	K562
SMN1_ENCSR090UMI_HepG2	ENCSR090UMI	SMN1	HepG2
SMN1_ENCSR129ROE_K562	ENCSR129ROE	SMN1	K562
SMNDC1_ENCSR995ZGJ_HepG2	ENCSR995ZGJ	SMNDC1	HepG2
SMNDC1_ENCSR408SDL_K562	ENCSR408SDL	SMNDC1	K562
SNRNP200_ENCSR943LIB_K562	ENCSR943LIB	SNRNP200	K562
SNRNP70_ENCSR635BOO_HepG2	ENCSR635BOO	SNRNP70	HepG2
SNRPC_GSE42485_HeLA	GSE42485	SNRPC	Hela
SRSF1_GSE52834_GM19238	GSE52834	SRSF1	GM19238
SRSF1_GSE26463_HeLA	GSE26463	SRSF1	Hela
SRSF1_ENCSR094KBY_HepG2	ENCSR094KBY	SRSF1	HepG2
SRSF1_ENCSR066VOO_K562	ENCSR066VOO	SRSF1	K562
SRSF10_GSE57325_RKO	GSE57325	SRSF10	RKO
SRSF2_GSE78705_Huh7	GSE78705	SRSF2	Huh7
SRSF2_GSE65349_K562	GSE65349	SRSF2	K562
SRSF3_GSE52834_GM19238	GSE52834	SRSF3	GM19238
SRSF3_ENCSR376FGR_HepG2	ENCSR376FGR	SRSF3	HepG2
SRSF5_ENCSR781YNI_HepG2	ENCSR781YNI	SRSF5	HepG2
SRSF6_GSE98485_EndoC-BetaH1	GSE98485	SRSF6	EndoC-BetaH1
SRSF7_ENCSR017PRS_HepG2	ENCSR017PRS	SRSF7	HepG2
SRSF7_ENCSR464ADT_K562	ENCSR464ADT	SRSF7	K562
SRSF9_ENCSR597XHH_HepG2	ENCSR597XHH	SRSF9	HepG2
SRSF9_ENCSR113HRG_K562	ENCSR113HRG	SRSF9	K562
STAU1_ENCSR777EDL_K562	ENCSR777EDL	STAU1	K562
SUGP2_ENCSR837QDN_HepG2	ENCSR837QDN	SUGP2	HepG2
SUGP2_ENCSR192BPV_K562	ENCSR192BPV	SUGP2	K562
TAF15_ENCSR998RZI_HepG2	ENCSR998RZI	TAF15	HepG2
TARDBP_ENCSR134JRE_K562	ENCSR134JRE	TARDBP	K562
TIA1_ENCSR057GCF_HepG2	ENCSR057GCF	TIA1	HepG2
TRA2A-B_LBMC_MCF7	LBMC	TRA2A_B	MCF7
TRA2A-B_GSE59335_MDA-MB-231	GSE59335	TRA2A_B	MDA-MB-231
U2AF1_E-MTAB-2682_293T	E-MTAB-2682	U2AF1	293T
U2AF1_ENCSR372UWV_HepG2	ENCSR372UWV	U2AF1	HepG2
U2AF1_GSE58871_K562	GSE58871	U2AF1	K562
U2AF1_ENCSR342EDG_K562	ENCSR342EDG	U2AF1	K562
U2AF2_GSE61603_HeLA	GSE61603	U2AF2	Hela
U2AF2_ENCSR622MCX_HepG2	ENCSR622MCX	U2AF2	HepG2
U2AF2_ENCSR426UUG_HepG2	ENCSR426UUG	U2AF2	HepG2
U2AF2_ENCSR904CJQ_K562	ENCSR904CJQ	U2AF2	K562

### Sheet: cell lines
Cell line	Number of datasets
293T	18
786-O	1
A498	1
A673	1
EndoC-BetaH1	1
GM19238	4
Hela	7
HepG2	53
HMLE	1
Huh7	1
LM2	1
RKO	1
K562	50
SH-SY5Y	4
MG63	1
RH41	2
RH30	2
RD	2
MDA-MB-231	2
MCF7	6
LNCaP	1

### Sheet: SF
Splicing factor	Number of datasets
AKAP8L	2
AQR	1
CCAR1	1
CELF1	1
DAZAP1	4
DDX5_DDX17	3
ESRP2	1
EWSR1	1
FUBP1	1
FUS	4
GPKOW	1
HNRNPA1	3
HNRNPA2B1	3
HNRNPC	5
HNRNPD	1
HNRNPF	3
HNRNPH1	8
HNRNPK	5
HNRNPL	4
HNRNPM	4
HNRNPU	5
KHSRP	2
MATR3	2
MBNL1	2
MBNL1_2	1
MBNL2	2
NCBP2	2
PCBP1	2
PCBP2	2
PPIG	2
PPP1R8	1
PRPF4	2
PRPF8	2
PTBP1	5
PTBP1_2	1
PUF60	2
QKI	1
RAVER1	1
RBFOX2	1
RBM10	1
RBM15	2
RBM17	2
RBM22	2
RBM25	3
RBM39	2
RBM47	1
RBMX	1
SAFB2	1
SART3	1
SF1	2
SF3A3	2
SF3B1	3
SF3B4	2
SFPQ	2
SMN1	2
SMNDC1	2
SNRNP200	1
SNRNP70	1
SNRPC	1
SRSF1	4
SRSF10	1
SRSF2	2
SRSF3	2
SRSF5	1
SRSF6	1
SRSF7	2
SRSF9	2
STAU1	1
SUGP2	2
TAF15	1
TARDBP	1
TIA1	1
TRA2A_B	2
U2AF1	4
U2AF2	4
