## Supplementary Tables for "SplicingLore : a web resource for studying the regulation of cassette exons by human splicing factors": Table_S2_primers_siRNA.xlsx

### Sheet: Primers and siRNAs
Primers for RT-PCR	Gene	Forward primer	Forward primer	Amplicon size (bp)
	CHEK1	CCAACCCAGTGACAGCTGTC	AGTGACTCGGGGCCTTTTTG	115 and 211
	EHMT2	TGAAGCCGTCTCGGAAACGG	CTCTGTCTCCAGCGAAGATG	92 and 194
	AKR1A1	AACCCCTTCCCCAAGAATGC	ATCACTTTCCGCTGGACCTG	210 and 410
	BRD8	TACCCACTGTGATGGTTCGC	TGCTGTATCTCCCCACCATG	211 and 430
	HDAC7	CAGCAGCTTTTTGCCTCCTG	GGGCGTGCTGCTACTACTTG	100 and 226
	C7orf47	CCACTTTGATGCTGCGAAGG	GCGTTTCTGGGTCACACAAG	138 and 275
	LTA4H	TGCCACAGACCTGAAGGATC	TTAGCGCCAAAGGAATTGCG	123 and 267
	PUM2	ACAGCAGCCAAGCACTAATC	TTTTGCTTCTGCTCCAGGTG	247 and 484
	OS9	AGCTGGTGAAGAAGCACAAG	CCCATGGGCGGACAATTTTG	102 and 267
	ZNF706	CTCGTGTTTCCCCTCCTGAG	TGCTGTCCACGAGCCATATC	155 and 270
	GEMIN7	CCCTGAGTGACGGAAAGAG	CTGCTTGCACACCTATGGGA	373 and 496
	DNMT1	ACGGTGCTCATGCTTACAAC	TGGTTTGCCTGGTGCTTTTC	216 and 264
	SS18	TCCTCCAGAAGGCATGAACC	TTGCTGTTGGCCATACTGTG	64 and 157
	POLR1B	TCCTTCAACTACGCTGTGC	CCTCTTTGCAGATGGTCCC	180 and 250
	RFC5	ATGGAGACCTCAGCACTCAA	GTGGCCGGTATTTTTCAACC	85 and 211
	CSNK1G3	TCAAATGCACCCATCACAGC	TGATGGGCAAAGCACTCATG	347 and 371
siRNA	siCtrl	CGUACGCGGAAUACUUCGA[dT][dT]
	siDDX5/DDX17	GGCUAGAUGUGGAAGAUGU[dT][dT]
	siHNRNPC	GCCUUCGUUCAGUAUGUUAAU[dT][dT]
