## Supplementary Tables for "SplicingLore : a web resource for studying the regulation of cassette exons by human splicing factors": Table_S4_SplicingLore_results_DDX5-DDX17_293T.xlsx

### Sheet: Feuille1
Projects	Score	p-value	Direction	#exons	percent.sig.input	percent.sig.SF
DDX5_DDX17_GSE123752_293T_80	1	0.0001	p-value < x / correlate	1391	100	100
DDX5_DDX17_GSE98871_SH.SY5Y_79	0.59	0.0001	p-value < x / correlate	1126	53.49	24.47
DDX5_DDX17_LBMC_MCF7_172	0.53	0.0001	p-value < x / correlate	950	37.38	20.37
U2AF1_E.MTAB.2682_293T_66	0.47	0.0034	p-value = x / correlate	1069	28.04	12.49
HNRNPG.RBMX_KD1_GSE74085_293T_201	0.45	0.0001	p-value < x / correlate	1135	13.95	19.62
HNRNPC_ENCSR634KBO_K562_128	0.44	0.0001	p-value < x / correlate	705	14.52	17.34
HNRNPC_GSE56010_293T_28	0.44	0.0004	p-value = x / correlate	1125	13.73	16.87
HNRNPC_GSE63086_MG63_188	0.44	0.002	p-value = x / correlate	1012	16.53	15.02
HNRNPH1_GSE104559_RH30_214	0.43	0.0005	p-value = x / correlate	803	11.07	16.96
HNRNPH1_GSE104559_RH41_216	0.43	0.0004	p-value = x / correlate	1018	10.78	19.28
HNRNPH1_GSE104559_RD_212	0.42	0.0142	p-value = x / correlate	927	11.86	16.72
HNRNPH1_GSE104559_RH41_215	0.42	0.0011	p-value = x / correlate	1025	9.56	17.14
RBFOX2_GSE60392_293T_33	0.42	0.0002	p-value = x / correlate	1276	6.33	18.97
SRSF9_ENCSR597XHH_HepG2_110	0.42	0.004	p-value = x / correlate	688	4.03	22.4
PUF60_ENCSR558XNA_K562_246	0.41	0.0001	p-value < x / correlate	930	10.28	13.68
U2AF1_ENCSR372UWV_HepG2_105	0.41	0.0034	p-value = x / correlate	717	14.16	10
HNRNPH1_GSE104559_RH30_213	0.41	0.0192	p-value = x / correlate	838	8.7	17.69
PRPF4_ENCSR363QIA_K562_243	0.41	0.0081	p-value = x / correlate	560	5.1	19.56
MBNL1.2_GSE45505_HeLA_12	0.4	0.0001	p-value < x / anticorrelate	1039	1.15	17.39
MBNL1_GSE88116_K562_62	0.4	0.0001	p-value < x / anticorrelate	806	3.02	16.34
SRSF2_GSE65349_K562_63	0.4	0.0001	p-value < x / anticorrelate	738	3.95	17.03
HNRNPU_ENCSR308IKH_HepG2_81	0.4	0.0001	p-value < x / anticorrelate	601	5.18	13.74
PTBP1_ENCSR064DXG_HepG2_96	0.4	0.0001	p-value < x / anticorrelate	700	4.31	15.38
HNRNPU_GSE45157_HeLA_206	0.4	0.0001	p-value < x / anticorrelate	752	2.52	17.16
MBNL1_ENCSR222COT_K562_236	0.4	0.0001	p-value < x / anticorrelate	806	3.02	16.34
AQR_ENCSR624OUI_K562_225	0.4	0.0001	p-value < x / correlate	817	12.8	8.64
PTBP1.2_GSE69656_293T_32	0.4	0.0011	p-value = x / anticorrelate	1280	8.77	10.42
RBM15_ENCSR599PXD_HepG2_100	0.4	0.001	p-value = x / anticorrelate	742	1.51	18.92
SRSF1_ENCSR094KBY_HepG2_108	0.4	0.031	p-value = x / anticorrelate	716	9.92	13.65
HNRNPU_ENCSR047IUS_K562_133	0.4	0.002	p-value = x / anticorrelate	862	6.18	12.95
SRSF7_ENCSR464ADT_K562_163	0.4	0.004	p-value = x / anticorrelate	635	3.45	16.22
HNRNPP.FUS.TLS_A4_GSE71812_SH.SY5Y_204	0.4	0.0063	p-value = x / anticorrelate	1033	5.32	14.92
HNRNPP.FUS.TLS_A5_GSE71812_SH.SY5Y_205	0.4	0.0002	p-value = x / anticorrelate	1044	5.39	14.94
NCBP2_ENCSR030ARO_HepG2_237	0.4	0.0041	p-value = x / anticorrelate	755	4.39	14.73
EWSR1_ENCSR532ZPP_HepG2_230	0.4	0.0049	p-value = x / anticorrelate	816	5.32	16.23
TAF15_ENCSR998RZI_HepG2_261	0.4	0.0194	p-value = x / anticorrelate	636	2.01	18.79
HNRNPL_ENCSR563YIS_K562_131	0.4	0.0202	p-value = x / correlate	790	3.59	16.95
KHSRP_ENCSR561CBC_K562_138	0.4	0.0067	p-value = x / correlate	655	1.22	19.77
SRSF2_GSE78705_Huh7_186	0.4	0.0181	p-value = x / correlate	826	6.47	15.71
TARDBP_ENCSR134JRE_K562_262	0.4	0.0258	p-value = x / correlate	742	6.61	14.84
RAVER1_ENCSR576GOW_HepG2_248	0.4	0.0012	p-value = x / correlate	590	5.39	16.16
SRSF1_GSE52834_GM19238_54	0.39	0.0001	p-value < x / anticorrelate	712	2.95	14.54
QKI_ENCSR330YOU_HepG2_97	0.39	0.0001	p-value < x / anticorrelate	706	2.44	15.74
SFPQ_ENCSR535YPK_K562_158	0.39	0.0001	p-value < x / anticorrelate	714	2.01	14.81
MBNL2_GSE83999_A498_221	0.39	0.0001	p-value < x / anticorrelate	841	1.29	15.65
MBNL2_GSE83999_786.O_222	0.39	0.0001	p-value < x / anticorrelate	892	4.03	12.44
AKAP8L_ENCSR809ISU_K562_224	0.39	0.0001	p-value < x / anticorrelate	769	5.54	11.7
PTBP1_GSE59884_293T_30	0.39	0.001	p-value = x / anticorrelate	500	1.44	15.62
HNRNPK_GSE52834_GM19238_57	0.39	0.0029	p-value = x / anticorrelate	681	3.52	13.24
SNRPC_GSE42485_HeLA_21	0.39	0.038	p-value = x / anticorrelate	807	7.98	12.07
SRSF1_GSE26463_HeLA_10	0.39	0.0004	p-value = x / anticorrelate	544	3.09	14.05
SF3B4_ENCSR148MQK_HepG2_99	0.39	0.0014	p-value = x / anticorrelate	767	5.32	13.21
SF1_ENCSR562CCA_K562_154	0.39	0.0006	p-value = x / anticorrelate	594	6.47	9.93
HNRNPE1.PCBP1_ENCSR545AIK_K562_189	0.39	0.0091	p-value = x / anticorrelate	687	1.44	15.75
HNRNPA1_ENCSR182DAW_HepG2_196	0.39	0.0107	p-value = x / anticorrelate	562	1.8	17.12
SRSF6_GSE98485_EndoC.BetaH1_207	0.39	0.0342	p-value = x / anticorrelate	1184	3.09	17.34
HNRNPK_LBMC_MCF7_218	0.39	0.0085	p-value = x / anticorrelate	864	4.82	12.05
HNRNPF_GSE107542_HMLE_210	0.39	0.0104	p-value = x / anticorrelate	1104	2.44	14.91
MATR3_ENCSR492UFS_HepG2_234	0.39	0.0016	p-value = x / anticorrelate	725	4.74	13.92
SAFB2_ENCSR110ZYD_HepG2_250	0.39	0.0018	p-value = x / anticorrelate	568	0.93	16.67
PUF60_ENCSR648BSC_HepG2_247	0.39	0.0111	p-value = x / anticorrelate	692	7.48	10.57
DAZAP1_ENCSR220TBR_HepG2_228	0.39	0.0035	p-value = x / anticorrelate	733	1.08	15
KHSRP_ENCSR850CKU_HepG2_90	0.39	0.0066	p-value = x / correlate	685	1.44	15.38
U2AF1_GSE58871_K562_64	0.38	0.0001	p-value < x / anticorrelate	859	2.66	10.57
RBM47_GSE58381_MDA.MB.231_74	0.38	0.0001	p-value < x / anticorrelate	999	1.37	13.01
RBM25_ENCSR610AEI_HepG2_98	0.38	0.0001	p-value < x / anticorrelate	702	3.38	10.59
HNRNPA2B1_ENCSR794NUE_K562_126	0.38	0.0001	p-value < x / anticorrelate	698	4.24	8.71
RBM15_ENCSR385UPQ_K562_148	0.38	0.0001	p-value < x / anticorrelate	750	5.46	9.13
PPP1R8_ENCSR844QNT_K562_241	0.38	0.0001	p-value < x / anticorrelate	723	3.38	11.08
AKAP8L_ENCSR807ODB_HepG2_223	0.38	0.0001	p-value < x / anticorrelate	789	0.79	14.67
HNRNPA1_GSE34996_293T_37	0.38	0.0241	p-value = x / anticorrelate	119	1.51	16.15
SF3A3_ENCSR374NMJ_HepG2_103	0.38	0.0129	p-value = x / anticorrelate	822	6.47	9.09
SFPQ_ENCSR782MXN_HepG2_87	0.38	0.0021	p-value = x / anticorrelate	502	1.37	13.01
RBM39_ENCSR678WOA_K562_153	0.38	0.0083	p-value = x / anticorrelate	713	6.18	9.36
HNRNPP.FUS.TLS_ENCSR927JXU_HepG2_191	0.38	0.0067	p-value = x / anticorrelate	647	1.29	14.29
HNRNPM_ENCSR995JMS_HepG2_200	0.38	0.0198	p-value = x / anticorrelate	662	1.58	15.28
TRA2A.B_LBMC_MCF7_208	0.38	0.0238	p-value = x / anticorrelate	847	10.28	5.49
SMNDC1_ENCSR408SDL_K562_255	0.38	0.0002	p-value = x / anticorrelate	730	0.58	12.7
PPIG_ENCSR529MBZ_K562_239	0.38	0.0022	p-value = x / anticorrelate	740	0.5	14
SF3B1_ENCSR047QHX_K562_157	0.38	0.0005	p-value = x / correlate	553	4.74	10.71
HNRNPL_ENCSR155BMF_HepG2_195	0.38	0.0289	p-value = x / correlate	655	4.1	13.13
HNRNPC_ENCSR052IYH_HepG2_197	0.38	0.0444	p-value = x / correlate	641	5.32	13.6
GPKOW_ENCSR967QNT_K562_232	0.38	0.0194	p-value = x / correlate	586	1.22	16.04
PTBP1_GSE42701_HeLA_7	0.37	0.002	p-value = x / anticorrelate	410	0.93	10.83
U2AF2_GSE61603_HeLA_22	0.37	0.0489	p-value = x / anticorrelate	366	2.37	13.36
RBM25_ENCSR149DMY_K562_146	0.37	0.0093	p-value = x / anticorrelate	460	1.65	11.62
HNRNPF_ENCSR693MZJ_HepG2_198	0.37	0.0021	p-value = x / anticorrelate	636	0.65	12
DAZAP1_GSE97262_SH.SY5Y_220	0.37	0.0191	p-value = x / anticorrelate	463	2.59	9.35
DAZAP1_ENCSR840QFR_HepG2_229	0.37	0.0193	p-value = x / anticorrelate	587	0.58	12.31
HNRNPD_ENCSR660MZN_HepG2_233	0.37	0.0374	p-value = x / anticorrelate	597	0.5	15.56
SMN1_ENCSR090UMI_HepG2_253	0.37	0.0012	p-value = x / anticorrelate	641	0.36	10.42
TRA2A.B_GSE59335_MDA.MB.231_75	0.36	0.0001	p-value < x / anticorrelate	742	2.8	5.45
ESRP2_GSE60559_293T_35	0.36	0.0118	p-value = x / anticorrelate	456	0.86	9.45
HNRNPL_GSE52834_GM19238_45	0.36	0.0315	p-value = x / anticorrelate	718	0.65	10.84
HNRNPK_GSE60890_A673_77	0.36	0.0079	p-value = x / anticorrelate	210	1.37	6.48
PTBP1_ENCSR239BCO_K562_135	0.36	0.0304	p-value = x / anticorrelate	480	1.15	10.81
SUGP2_ENCSR192BPV_K562_258	0.36	0.0308	p-value = x / anticorrelate	689	2.52	9.26
SRSF3_GSE52834_GM19238_47	0	0.3329	p-value = x / anticorrelate	835	4.03	14.21
HNRNPF_GSE34996_293T_39	0	0.138	p-value = x / anticorrelate	188	1.58	12.87
RBM25_GSE89140_293T_65	0	0.1709	p-value = x / anticorrelate	799	11.07	11.21
DAZAP1_GSE52745_293T_27	0	0.4942	p-value = x / anticorrelate	1258	4.1	19.59
PRPF8_ENCSR998MZP_HepG2_92	0	0.4292	p-value = x / anticorrelate	626	2.37	13.47
SF3B1_ENCSR896CFV_HepG2_104	0	0.4833	p-value = x / anticorrelate	625	6.47	11.69
SRSF7_ENCSR017PRS_HepG2_109	0	0.3617	p-value = x / anticorrelate	702	2.88	19.23
TIA1_ENCSR057GCF_HepG2_111	0	0.3271	p-value = x / anticorrelate	663	1.44	21.74
RBM17_ENCSR385TMY_HepG2_84	0	0.2781	p-value = x / anticorrelate	531	2.3	18.93
RBM39_ENCSR760EGM_HepG2_85	0	0.1494	p-value = x / anticorrelate	450	1.8	14.62
SF1_ENCSR644AIM_HepG2_86	0	0.1748	p-value = x / anticorrelate	530	2.08	17.26
SRSF5_ENCSR781YNI_HepG2_112	0	0.1267	p-value = x / anticorrelate	733	3.16	17.25
U2AF2_ENCSR622MCX_HepG2_115	0	0.4627	p-value = x / anticorrelate	619	8.41	8.42
U2AF2_ENCSR426UUG_HepG2_117	0	0.2814	p-value = x / anticorrelate	527	9.06	8.42
HNRNPA1_ENCSR048BWH_K562_125	0	0.2564	p-value = x / anticorrelate	820	1.22	13.71
HNRNPK_ENCSR529JNJ_K562_130	0	0.1734	p-value = x / anticorrelate	619	4.46	14.25
HNRNPM_ENCSR746NIM_K562_132	0	0.0733	p-value = x / anticorrelate	607	0.93	11.71
PTBP1_ENCSR527IVX_K562_139	0	0.1702	p-value = x / anticorrelate	699	6.76	14.57
SF3B4_ENCSR081XRA_K562_147	0	0.1607	p-value = x / anticorrelate	522	7.19	6.98
RBM17_ENCSR898OPN_K562_149	0	0.1638	p-value = x / anticorrelate	878	1.58	17.46
SNRNP200_ENCSR943LIB_K562_159	0	0.0726	p-value = x / anticorrelate	670	3.95	11.16
SRSF1_ENCSR066VOO_K562_161	0	0.3204	p-value = x / anticorrelate	669	11	12.8
SRSF9_ENCSR113HRG_K562_164	0	0.2138	p-value = x / anticorrelate	686	0.72	26.32
U2AF2_ENCSR904CJQ_K562_170	0	0.279	p-value = x / anticorrelate	422	6.54	7.01
HNRNPE1.PCBP1_ENCSR635FRH_HepG2_192	0	0.0767	p-value = x / anticorrelate	748	5.25	15.77
HNRNPK_ENCSR853ZJS_HepG2_199	0	0.4287	p-value = x / anticorrelate	697	6.25	14.36
HNRNPC_LBMC_MCF7_209	0	0.1694	p-value = x / anticorrelate	865	4.82	10.62
HNRNPH1_LBMC_MCF7_217	0	0.1009	p-value = x / anticorrelate	865	3.45	14.2
FUS_LBMC_MCF7_219	0	0.1929	p-value = x / anticorrelate	839	3.88	10.36
SMNDC1_ENCSR995ZGJ_HepG2_256	0	0.2279	p-value = x / anticorrelate	641	0.29	10.26
SART3_ENCSR954HAY_K562_252	0	0.1293	p-value = x / anticorrelate	718	1.08	13.76
NCBP2_ENCSR361LBE_K562_238	0	0.2201	p-value = x / anticorrelate	707	1.08	14.29
PRPF4_ENCSR215FRI_HepG2_242	0	0.1643	p-value = x / anticorrelate	702	0.93	11.11
STAU1_ENCSR777EDL_K562_257	0	0.4871	p-value = x / anticorrelate	766	1.01	20.59
PPIG_ENCSR620HAA_HepG2_240	0	0.2502	p-value = x / anticorrelate	758	0.36	12.5
CELF1_ENCSR695XOD_HepG2_227	0	0.1027	p-value = x / anticorrelate	710	2.08	19.21
FUBP1_ENCSR608IXR_K562_231	0	0.0588	p-value = x / anticorrelate	545	2.8	13.22
SMN1_ENCSR129ROE_K562_254	0	0.0522	p-value = x / anticorrelate	713	0.65	17.31
MATR3_ENCSR792XFP_K562_235	0	0.1162	p-value = x / anticorrelate	715	1.22	14.53
SUGP2_ENCSR837QDN_HepG2_259	0	0.4047	p-value = x / anticorrelate	744	0.58	16
RBM10_GSE44976_293T_34	0	0.3407	p-value = x / correlate	1231	1.58	19.64
HNRNPA2B1_GSE34996_293T_38	0	0.4281	p-value = x / correlate	123	0.58	7.48
HNRNPH1_GSE34996_293T_40	0	0.2051	p-value = x / correlate	169	1.65	16.91
HNRNPM_GSE34996_293T_41	0	0.2077	p-value = x / correlate	105	1.15	15.24
HNRNPU_GSE34996_293T_42	0	0.256	p-value = x / correlate	213	2.73	20.77
RBM22_ENCSR330KHN_HepG2_101	0	0.409	p-value = x / correlate	843	5.61	21.2
SNRNP70_ENCSR635BOO_HepG2_106	0	0.1618	p-value = x / correlate	651	5.61	14.83
SRSF3_ENCSR376FGR_HepG2_107	0	0.1176	p-value = x / correlate	659	5.54	13.9
HNRNPU_ENCSR732ICL_K562_134	0	0.1294	p-value = x / correlate	475	3.38	20.89
PRPF8_ENCSR137HKS_K562_141	0	0.0641	p-value = x / correlate	632	8.05	12.95
RBM22_ENCSR947OIM_K562_150	0	0.4695	p-value = x / correlate	668	2.08	19.46
SF3A3_ENCSR454KYR_K562_156	0	0.11	p-value = x / correlate	858	3.52	12.76
U2AF1_ENCSR342EDG_K562_169	0	0.2914	p-value = x / correlate	440	6.11	7.81
HNRNPM_GSE57243_LM2_171	0	0.474	p-value = x / correlate	617	1.51	12.57
SF3B1_GSE65644_HeLA_13	0	0.2296	p-value = x / correlate	1198	27.82	5.97
SRSF10_GSE57325_RKO_187	0	0.2972	p-value = x / correlate	733	0.65	10.84
HNRNPE2.PCBP2_ENCSR648QFY_K562_190	0	0.2098	p-value = x / correlate	642	6.9	14.5
HNRNPE2.PCBP2_ENCSR028ITN_HepG2_193	0	0.2007	p-value = x / correlate	623	1.44	12.27
HNRNPA2B1_ENCSR769GES_HepG2_194	0	0.15	p-value = x / correlate	594	1.29	8.78
HNRNPL_GSE72842_LNCaP_203	0	0.3564	p-value = x / correlate	750	0.72	9.8
HNRNPG.RBMX_KD2_GSE74085_293T_202	0	0.1156	p-value = x / correlate	1020	9.92	13.02
HNRNPH1_GSE104559_RD_211	0	0.2136	p-value = x / correlate	843	6.04	16.44
CCAR1_ENCSR081IAO_HepG2_226	0	0.3615	p-value = x / correlate	781	2.3	16.67
