## Supplementary Tables for "SplicingLore : a web resource for studying the regulation of cassette exons by human splicing factors": Table_S5_SplicingLore_details_DDX5_DDX17_293T.xlsx

### Sheet: Table_S5
Project	UP	UP	UP	UP	DOWN	DOWN	DOWN	DOWN	#exons	#exons common	% common	% significative
	% negative corr	% positive corr	#negative corr	#positive corr	% negative corr	% positive corr	#negative corr	#positive corr		significative	significative	SplicingFactor
DDX5_DDX17_GSE123752_293T_80	0	100	0	206	0	100	0	1185	1391	1391	100	100
DDX5_DDX17_GSE98871_SH.SY5Y_79	0.49	32.04	1	66	0	57.13	0	677	1126	744	53.49	24.47
DDX5_DDX17_LBMC_MCF7_172	1.46	20.39	3	42	0.25	39.83	3	472	950	520	37.38	20.37
U2AF1_E.MTAB.2682_293T_66	11.65	9.71	24	20	2.36	26.84	28	318	1069	390	28.04	12.49
SF3B1_GSE65644_HeLA_13	13.59	3.4	28	7	0.93	28.78	11	341	1198	387	27.82	5.97
HNRNPC_GSE63086_MG63_188	9.71	7.77	20	16	0.76	15.61	9	185	1012	230	16.53	15.02
HNRNPC_ENCSR634KBO_K562_128	4.37	11.65	9	24	0.51	13.76	6	163	705	202	14.52	17.34
U2AF1_ENCSR372UWV_HepG2_105	6.31	6.31	13	13	1.69	12.74	20	151	717	197	14.16	10
HNRNPG.RBMX_KD1_GSE74085_293T_201	4.37	4.37	9	9	1.18	13.67	14	162	1135	194	13.95	19.62
HNRNPC_GSE56010_293T_28	7.28	11.17	15	23	1.18	11.73	14	139	1125	191	13.73	16.87
AQR_ENCSR624OUI_K562_225	4.85	7.77	10	16	0.68	12.15	8	144	817	178	12.8	8.64
HNRNPH1_GSE104559_RD_212	4.37	6.31	9	13	1.69	10.38	20	123	927	165	11.86	16.72
HNRNPH1_GSE104559_RH30_214	3.4	3.88	7	8	1.43	10.3	17	122	803	154	11.07	16.96
RBM25_GSE89140_293T_65	5.83	2.91	12	6	1.27	10.21	15	121	799	154	11.07	11.21
SRSF1_ENCSR066VOO_K562_161	8.74	7.28	18	15	2.78	7.34	33	87	669	153	11	12.8
HNRNPH1_GSE104559_RH41_216	2.91	7.77	6	16	1.69	9.11	20	108	1018	150	10.78	19.28
PUF60_ENCSR558XNA_K562_246	4.37	7.77	9	16	0.59	9.37	7	111	930	143	10.28	13.68
TRA2A.B_LBMC_MCF7_208	7.77	9.71	16	20	2.62	6.41	31	76	847	143	10.28	5.49
HNRNPG.RBMX_KD2_GSE74085_293T_202	2.91	4.85	6	10	2.95	7.34	35	87	1020	138	9.92	13.02
SRSF1_ENCSR094KBY_HepG2_108	9.22	5.34	19	11	3.29	5.82	39	69	716	138	9.92	13.65
HNRNPH1_GSE104559_RH41_215	2.91	8.74	6	18	1.1	8.1	13	96	1025	133	9.56	17.14
U2AF2_ENCSR426UUG_HepG2_117	7.77	5.34	16	11	1.69	6.67	20	79	527	126	9.06	8.42
PTBP1.2_GSE69656_293T_32	4.85	4.85	10	10	2.87	5.74	34	68	1280	122	8.77	10.42
HNRNPH1_GSE104559_RH30_213	2.91	3.4	6	7	1.18	7.93	14	94	838	121	8.7	17.69
U2AF2_ENCSR622MCX_HepG2_115	5.83	5.83	12	12	1.6	6.24	19	74	619	117	8.41	8.42
PRPF8_ENCSR137HKS_K562_141	2.91	1.46	6	3	0.42	8.27	5	98	632	112	8.05	12.95
SNRPC_GSE42485_HeLA_21	4.37	0.97	9	2	0.42	8.02	5	95	807	111	7.98	12.07
PUF60_ENCSR648BSC_HepG2_247	5.34	5.83	11	12	1.86	4.98	22	59	692	104	7.48	10.57
SF3B4_ENCSR081XRA_K562_147	7.28	0.49	15	1	0.34	6.75	4	80	522	100	7.19	6.98
HNRNPE2.PCBP2_ENCSR648QFY_K562_190	5.83	0.97	12	2	0.42	6.5	5	77	642	96	6.9	14.5
PTBP1_ENCSR527IVX_K562_139	3.88	5.34	8	11	2.78	3.54	33	42	699	94	6.76	14.57
TARDBP_ENCSR134JRE_K562_262	5.34	4.37	11	9	1.01	5.06	12	60	742	92	6.61	14.84
U2AF2_ENCSR904CJQ_K562_170	7.77	3.88	16	8	0.93	4.73	11	56	422	91	6.54	7.01
SRSF2_GSE78705_Huh7_186	3.88	2.91	8	6	0.34	6.08	4	72	826	90	6.47	15.71
SF3A3_ENCSR374NMJ_HepG2_103	5.34	1.46	11	3	0.76	5.65	9	67	822	90	6.47	9.09
SF3B1_ENCSR896CFV_HepG2_104	2.91	2.91	6	6	0.59	5.99	7	71	625	90	6.47	11.69
SF1_ENCSR562CCA_K562_154	7.77	1.94	16	4	0.93	4.98	11	59	594	90	6.47	9.93
RBFOX2_GSE60392_293T_33	3.4	3.88	7	8	0.84	5.32	10	63	1276	88	6.33	18.97
HNRNPK_ENCSR853ZJS_HepG2_199	1.94	6.31	4	13	3.04	2.87	36	34	697	87	6.25	14.36
HNRNPU_ENCSR047IUS_K562_133	5.83	2.43	12	5	1.86	3.97	22	47	862	86	6.18	12.95
RBM39_ENCSR678WOA_K562_153	7.28	1.94	15	4	0.51	5.15	6	61	713	86	6.18	9.36
U2AF1_ENCSR342EDG_K562_169	4.85	4.85	10	10	1.1	4.39	13	52	440	85	6.11	7.81
HNRNPH1_GSE104559_RD_211	1.94	5.34	4	11	1.27	4.56	15	54	843	84	6.04	16.44
RBM22_ENCSR330KHN_HepG2_101	3.88	3.4	8	7	0.93	4.39	11	52	843	78	5.61	21.2
SNRNP70_ENCSR635BOO_HepG2_106	0.97	6.31	2	13	2.28	3.04	27	36	651	78	5.61	14.83
AKAP8L_ENCSR809ISU_K562_224	7.77	0.49	16	1	0.51	4.56	6	54	769	77	5.54	11.7
SRSF3_ENCSR376FGR_HepG2_107	2.91	3.88	6	8	1.01	4.3	12	51	659	77	5.54	13.9
RBM15_ENCSR385UPQ_K562_148	7.28	0	15	0	0.25	4.89	3	58	750	76	5.46	9.13
HNRNPP.FUS.TLS_A5_GSE71812_SH.SY5Y_205	0	4.85	0	10	3.04	2.45	36	29	1044	75	5.39	14.94
RAVER1_ENCSR576GOW_HepG2_248	1.94	3.88	4	8	0.84	4.47	10	53	590	75	5.39	16.16
HNRNPP.FUS.TLS_A4_GSE71812_SH.SY5Y_204	0.97	5.83	2	12	3.04	2.03	36	24	1033	74	5.32	14.92
EWSR1_ENCSR532ZPP_HepG2_230	5.34	1.46	11	3	1.27	3.8	15	45	816	74	5.32	16.23
SF3B4_ENCSR148MQK_HepG2_99	4.85	1.94	10	4	1.6	3.46	19	41	767	74	5.32	13.21
HNRNPC_ENCSR052IYH_HepG2_197	1.94	2.91	4	6	0.84	4.56	10	54	641	74	5.32	13.6
HNRNPE1.PCBP1_ENCSR635FRH_HepG2_192	4.37	3.4	9	7	0.51	4.3	6	51	748	73	5.25	15.77
HNRNPU_ENCSR308IKH_HepG2_81	5.34	4.37	11	9	2.45	1.94	29	23	601	72	5.18	13.74
PRPF4_ENCSR363QIA_K562_243	2.91	2.91	6	6	0.25	4.73	3	56	560	71	5.1	19.56
HNRNPC_LBMC_MCF7_209	2.91	5.83	6	12	1.01	3.12	12	37	865	67	4.82	10.62
HNRNPK_LBMC_MCF7_218	3.4	4.85	7	10	2.03	2.19	24	26	864	67	4.82	12.05
MATR3_ENCSR492UFS_HepG2_234	4.37	2.91	9	6	2.78	1.52	33	18	725	66	4.74	13.92
SF3B1_ENCSR047QHX_K562_157	2.43	3.4	5	7	0.59	3.97	7	47	553	66	4.74	10.71
HNRNPK_ENCSR529JNJ_K562_130	2.91	4.37	6	9	1.27	2.7	15	32	619	62	4.46	14.25
NCBP2_ENCSR030ARO_HepG2_237	8.25	1.46	17	3	0.93	2.53	11	30	755	61	4.39	14.73
PTBP1_ENCSR064DXG_HepG2_96	5.34	1.94	11	4	2.28	1.52	27	18	700	60	4.31	15.38
HNRNPA2B1_ENCSR794NUE_K562_126	6.8	1.94	14	4	0.93	2.53	11	30	698	59	4.24	8.71
DAZAP1_GSE52745_293T_27	1.94	3.4	4	7	0.84	3.04	10	36	1258	57	4.1	19.59
HNRNPL_ENCSR155BMF_HepG2_195	2.43	5.34	5	11	0.51	2.95	6	35	655	57	4.1	13.13
MBNL2_GSE83999_786.O_222	2.91	1.94	6	4	1.94	1.94	23	23	892	56	4.03	12.44
SRSF3_GSE52834_GM19238_47	2.43	1.46	5	3	1.27	2.78	15	33	835	56	4.03	14.21
SRSF9_ENCSR597XHH_HepG2_110	2.43	4.37	5	9	0.84	2.7	10	32	688	56	4.03	22.4
SRSF2_GSE65349_K562_63	5.34	3.4	11	7	2.45	0.68	29	8	738	55	3.95	17.03
SNRNP200_ENCSR943LIB_K562_159	3.4	2.91	7	6	0.42	3.12	5	37	670	55	3.95	11.16
FUS_LBMC_MCF7_219	1.46	5.83	3	12	1.43	1.86	17	22	839	54	3.88	10.36
HNRNPL_ENCSR563YIS_K562_131	0.97	2.91	2	6	0.84	2.7	10	32	790	50	3.59	16.95
SF3A3_ENCSR454KYR_K562_156	2.43	0.97	5	2	0.17	3.38	2	40	858	49	3.52	12.76
HNRNPK_GSE52834_GM19238_57	1.46	2.43	3	5	1.77	1.69	21	20	681	49	3.52	13.24
HNRNPH1_LBMC_MCF7_217	0.97	3.4	2	7	0.76	2.53	9	30	865	48	3.45	14.2
SRSF7_ENCSR464ADT_K562_163	4.85	2.91	10	6	1.18	1.52	14	18	635	48	3.45	16.22
PPP1R8_ENCSR844QNT_K562_241	5.34	1.94	11	4	1.01	1.69	12	20	723	47	3.38	11.08
RBM25_ENCSR610AEI_HepG2_98	5.83	0.97	12	2	0.59	2.19	7	26	702	47	3.38	10.59
HNRNPU_ENCSR732ICL_K562_134	2.43	1.46	5	3	0	3.29	0	39	475	47	3.38	20.89
SRSF5_ENCSR781YNI_HepG2_112	1.94	0.49	4	1	1.43	1.86	17	22	733	44	3.16	17.25
SRSF6_GSE98485_EndoC.BetaH1_207	4.85	0.49	10	1	0.42	2.28	5	27	1184	43	3.09	17.34
SRSF1_GSE26463_HeLA_10	4.37	0	9	0	0.84	2.03	10	24	544	43	3.09	14.05
MBNL1_ENCSR222COT_K562_236	6.8	0	14	0	0.17	2.19	2	26	806	42	3.02	16.34
MBNL1_GSE88116_K562_62	6.8	0	14	0	0.17	2.19	2	26	806	42	3.02	16.34
SRSF1_GSE52834_GM19238_54	1.94	0.49	4	1	1.1	1.94	13	23	712	41	2.95	14.54
SRSF7_ENCSR017PRS_HepG2_109	2.43	2.91	5	6	0.93	1.52	11	18	702	40	2.88	19.23
TRA2A.B_GSE59335_MDA.MB.231_75	4.37	3.4	9	7	0.76	1.18	9	14	742	39	2.8	5.45
FUBP1_ENCSR608IXR_K562_231	2.91	0.97	6	2	0.76	1.86	9	22	545	39	2.8	13.22
HNRNPU_GSE34996_293T_42	0.97	2.43	2	5	0.42	2.19	5	26	213	38	2.73	20.77
U2AF1_GSE58871_K562_64	2.91	2.91	6	6	0.51	1.6	6	19	859	37	2.66	10.57
DAZAP1_GSE97262_SH.SY5Y_220	1.46	0.97	3	2	0.76	1.86	9	22	463	36	2.59	9.35
HNRNPU_GSE45157_HeLA_206	3.88	2.43	8	5	1.18	0.68	14	8	752	35	2.52	17.16
SUGP2_ENCSR192BPV_K562_258	2.43	2.43	5	5	0.59	1.52	7	18	689	35	2.52	9.26
HNRNPF_GSE107542_HMLE_210	2.43	0.49	5	1	0.34	2.03	4	24	1104	34	2.44	14.91
QKI_ENCSR330YOU_HepG2_97	0.97	2.43	2	5	2.11	0.17	25	2	706	34	2.44	15.74
PRPF8_ENCSR998MZP_HepG2_92	0.49	3.88	1	8	0.34	1.69	4	20	626	33	2.37	13.47
U2AF2_GSE61603_HeLA_22	3.88	0.97	8	2	0.25	1.69	3	20	366	33	2.37	13.36
CCAR1_ENCSR081IAO_HepG2_226	0	5.34	0	11	0.93	0.84	11	10	781	32	2.3	16.67
RBM17_ENCSR385TMY_HepG2_84	1.94	0.97	4	2	0.93	1.27	11	15	531	32	2.3	18.93
CELF1_ENCSR695XOD_HepG2_227	1.46	2.91	3	6	1.01	0.68	12	8	710	29	2.08	19.21
RBM22_ENCSR947OIM_K562_150	0.49	2.43	1	5	0.59	1.35	7	16	668	29	2.08	19.46
SF1_ENCSR644AIM_HepG2_86	1.46	1.94	3	4	0.59	1.27	7	15	530	29	2.08	17.26
SFPQ_ENCSR535YPK_K562_158	2.91	1.46	6	3	1.01	0.59	12	7	714	28	2.01	14.81
TAF15_ENCSR998RZI_HepG2_261	0	1.94	0	4	1.77	0.25	21	3	636	28	2.01	18.79
HNRNPA1_ENCSR182DAW_HepG2_196	0.49	2.43	1	5	0.68	0.93	8	11	562	25	1.8	17.12
RBM39_ENCSR760EGM_HepG2_85	1.46	0	3	0	0.68	1.18	8	14	450	25	1.8	14.62
RBM25_ENCSR149DMY_K562_146	0.97	1.46	2	3	0.42	1.1	5	13	460	23	1.65	11.62
HNRNPH1_GSE34996_293T_40	0.97	0.49	2	1	0.17	1.52	2	18	169	23	1.65	16.91
RBM10_GSE44976_293T_34	0	3.88	0	8	0.93	0.25	11	3	1231	22	1.58	19.64
RBM17_ENCSR898OPN_K562_149	0.49	3.4	1	7	0.76	0.42	9	5	878	22	1.58	17.46
HNRNPM_ENCSR995JMS_HepG2_200	0.97	0.49	2	1	1.1	0.51	13	6	662	22	1.58	15.28
HNRNPF_GSE34996_293T_39	0.49	0.97	1	2	0.76	0.84	9	10	188	22	1.58	12.87
RBM15_ENCSR599PXD_HepG2_100	0.97	3.4	2	7	0.93	0.08	11	1	742	21	1.51	18.92
HNRNPM_GSE57243_LM2_171	1.46	1.94	3	4	0.42	0.76	5	9	617	21	1.51	12.57
HNRNPA1_GSE34996_293T_37	1.46	0.97	3	2	0.59	0.76	7	9	119	21	1.51	16.15
HNRNPE1.PCBP1_ENCSR545AIK_K562_189	2.91	0.49	6	1	0.08	1.01	1	12	687	20	1.44	15.75
KHSRP_ENCSR850CKU_HepG2_90	0.97	3.4	2	7	0.59	0.34	7	4	685	20	1.44	15.38
TIA1_ENCSR057GCF_HepG2_111	0.49	2.43	1	5	1.1	0.08	13	1	663	20	1.44	21.74
HNRNPE2.PCBP2_ENCSR028ITN_HepG2_193	0	0.97	0	2	0.17	1.35	2	16	623	20	1.44	12.27
PTBP1_GSE59884_293T_30	0.97	0.97	2	2	0.68	0.68	8	8	500	20	1.44	15.62
RBM47_GSE58381_MDA.MB.231_74	0.97	0.49	2	1	1.01	0.34	12	4	999	19	1.37	13.01
SFPQ_ENCSR782MXN_HepG2_87	1.46	1.46	3	3	0.93	0.17	11	2	502	19	1.37	13.01
HNRNPK_GSE60890_A673_77	0	0	0	0	0.84	0.76	10	9	210	19	1.37	6.48
MBNL2_GSE83999_A498_221	1.94	0	4	0	0	1.18	0	14	841	18	1.29	15.65
HNRNPP.FUS.TLS_ENCSR927JXU_HepG2_191	0	1.94	0	4	0.84	0.34	10	4	647	18	1.29	14.29
HNRNPA2B1_ENCSR769GES_HepG2_194	0	0.97	0	2	0.42	0.93	5	11	594	18	1.29	8.78
HNRNPA1_ENCSR048BWH_K562_125	1.46	0.97	3	2	0.34	0.68	4	8	820	17	1.22	13.71
MATR3_ENCSR792XFP_K562_235	1.46	2.43	3	5	0.59	0.17	7	2	715	17	1.22	14.53
KHSRP_ENCSR561CBC_K562_138	0	2.43	0	5	0.76	0.25	9	3	655	17	1.22	19.77
GPKOW_ENCSR967QNT_K562_232	0.49	1.94	1	4	0.17	0.84	2	10	586	17	1.22	16.04
MBNL1.2_GSE45505_HeLA_12	1.46	0.49	3	1	0.34	0.68	4	8	1039	16	1.15	17.39
PTBP1_ENCSR239BCO_K562_135	1.46	0.97	3	2	0.59	0.34	7	4	480	16	1.15	10.81
HNRNPM_GSE34996_293T_41	0.49	1.94	1	4	0.25	0.68	3	8	105	16	1.15	15.24
DAZAP1_ENCSR220TBR_HepG2_228	0.49	0.97	1	2	0.17	0.84	2	10	733	15	1.08	15
SART3_ENCSR954HAY_K562_252	0	0.49	0	1	0.25	0.93	3	11	718	15	1.08	13.76
NCBP2_ENCSR361LBE_K562_238	0	1.94	0	4	0.34	0.59	4	7	707	15	1.08	14.29
STAU1_ENCSR777EDL_K562_257	1.46	1.94	3	4	0.34	0.25	4	3	766	14	1.01	20.59
PRPF4_ENCSR215FRI_HepG2_242	0.49	0.49	1	1	0.08	0.84	1	10	702	13	0.93	11.11
HNRNPM_ENCSR746NIM_K562_132	0.49	0	1	0	0.51	0.51	6	6	607	13	0.93	11.71
SAFB2_ENCSR110ZYD_HepG2_250	0.49	0.97	1	2	0.51	0.34	6	4	568	13	0.93	16.67
PTBP1_GSE42701_HeLA_7	0.49	1.46	1	3	0.42	0.34	5	4	410	13	0.93	10.83
ESRP2_GSE60559_293T_35	0	0.49	0	1	0.34	0.59	4	7	456	12	0.86	9.45
AKAP8L_ENCSR807ODB_HepG2_223	0.49	1.46	1	3	0.59	0	7	0	789	11	0.79	14.67
HNRNPL_GSE72842_LNCaP_203	0.49	0	1	0	0.08	0.68	1	8	750	10	0.72	9.8
SRSF9_ENCSR113HRG_K562_164	0.49	1.94	1	4	0.34	0.08	4	1	686	10	0.72	26.32
SRSF10_GSE57325_RKO_187	0.49	2.91	1	6	0.17	0	2	0	733	9	0.65	10.84
HNRNPL_GSE52834_GM19238_45	0.97	0	2	0	0.17	0.42	2	5	718	9	0.65	10.84
SMN1_ENCSR129ROE_K562_254	0.97	1.46	2	3	0.25	0.08	3	1	713	9	0.65	17.31
HNRNPF_ENCSR693MZJ_HepG2_198	0	0.97	0	2	0.25	0.34	3	4	636	9	0.65	12
SUGP2_ENCSR837QDN_HepG2_259	0	0	0	0	0.51	0.17	6	2	744	8	0.58	16
SMNDC1_ENCSR408SDL_K562_255	0.97	0	2	0	0.08	0.42	1	5	730	8	0.58	12.7
DAZAP1_ENCSR840QFR_HepG2_229	0.49	1.46	1	3	0.08	0.25	1	3	587	8	0.58	12.31
HNRNPA2B1_GSE34996_293T_38	0	0	0	0	0.17	0.51	2	6	123	8	0.58	7.48
PPIG_ENCSR529MBZ_K562_239	0.97	0.49	2	1	0.34	0	4	0	740	7	0.5	14
HNRNPD_ENCSR660MZN_HepG2_233	0	1.46	0	3	0.34	0	4	0	597	7	0.5	15.56
PPIG_ENCSR620HAA_HepG2_240	0	0	0	0	0.34	0.08	4	1	758	5	0.36	12.5
SMN1_ENCSR090UMI_HepG2_253	0	0	0	0	0.17	0.25	2	3	641	5	0.36	10.42
SMNDC1_ENCSR995ZGJ_HepG2_256	0	0.49	0	1	0.08	0.17	1	2	641	4	0.29	10.26
