## Supplementary Tables for "SplicingLore : a web resource for studying the regulation of cassette exons by human splicing factors": Table_S7_SplicingLore_results_HNRNPC_union.xls

### Sheet: Feuille1
Projects	Score	p-value	Direction	#exons	percent.sig.input	percent.sig.SF
HNRNPC_GSE63086_MG63_188	0.83	0.0001	p-value < x / correlate	2638	50.1	99.15
HNRNPC_ENCSR634KBO_K562_128	0.79	0.0001	p-value < x / correlate	2008	38.05	98.97
HNRNPC_GSE56010_293T_28	0.78	0.0001	p-value < x / correlate	2633	36.77	98.41
HNRNPC_ENCSR052IYH_HepG2_197	0.72	0.0001	p-value < x / correlate	1877	17.56	97.79
HNRNPC_LBMC_MCF7_209	0.55	0.0001	p-value < x / correlate	2287	10.96	52.61
RAVER1_ENCSR576GOW_HepG2_248	0.53	0.0001	p-value < x / correlate	1780	7.92	51.72
PRPF8_ENCSR137HKS_K562_141	0.51	0.0027	p-value = x / correlate	1864	11.98	41.97
HNRNPE1.PCBP1_ENCSR545AIK_K562_189	0.51	0.0033	p-value = x / correlate	1996	2.18	51.97
SRSF1_ENCSR066VOO_K562_161	0.51	0.0258	p-value = x / correlate	1992	15.74	39.92
DDX5_DDX17_GSE98871_SH.SY5Y_79	0.5	0.0003	p-value = x / correlate	2527	24.36	24.27
SRSF9_ENCSR597XHH_HepG2_110	0.5	0.0003	p-value = x / correlate	1785	3.73	45.2
SF3A3_ENCSR374NMJ_HepG2_103	0.5	0.0004	p-value = x / correlate	2091	12.31	37.68
SF3B1_ENCSR896CFV_HepG2_104	0.5	0.0047	p-value = x / correlate	1795	10.5	41.3
SRSF7_ENCSR464ADT_K562_163	0.5	0.0067	p-value = x / correlate	1935	4.55	46.62
SF3B1_ENCSR047QHX_K562_157	0.49	0.0001	p-value < x / correlate	1719	7.76	38.15
DDX5_DDX17_GSE123752_293T_80	0.49	0.0001	p-value < x / correlate	2665	14.62	31.85
AQR_ENCSR624OUI_K562_225	0.48	0.0001	p-value < x / correlate	2143	18.02	26.52
SF3B1_GSE65644_HeLA_13	0.48	0.0039	p-value = x / correlate	2687	30.92	14.45
HNRNPL_ENCSR155BMF_HepG2_195	0.48	0.0335	p-value = x / correlate	1731	5.97	41.71
SF3B4_ENCSR148MQK_HepG2_99	0.48	0.0399	p-value = x / correlate	1985	7.43	40.18
SF3B4_ENCSR081XRA_K562_147	0.47	0.0097	p-value = x / correlate	1715	13.4	28.33
DDX5_DDX17_LBMC_MCF7_172	0.46	0.0007	p-value = x / correlate	2246	17.76	21.07
RBM25_ENCSR149DMY_K562_146	0.46	0.0233	p-value = x / correlate	1577	2.51	38.38
EWSR1_ENCSR532ZPP_HepG2_230	0	0.0562	p-value = x / correlate	2035	6.4	42.54
PUF60_ENCSR558XNA_K562_246	0	0.0601	p-value = x / correlate	2343	14.62	42.39
TAF15_ENCSR998RZI_HepG2_261	0	0.0772	p-value = x / correlate	1787	2.67	54.36
HNRNPL_ENCSR563YIS_K562_131	0	0.0922	p-value = x / correlate	2178	5.08	52.2
SRSF7_ENCSR017PRS_HepG2_109	0	0.098	p-value = x / correlate	1854	2.9	42.31
SNRNP200_ENCSR943LIB_K562_159	0	0.1352	p-value = x / correlate	1900	6.63	40.77
SF3A3_ENCSR454KYR_K562_156	0	0.1375	p-value = x / correlate	2187	5.78	45.57
U2AF1_ENCSR342EDG_K562_169	0	0.1547	p-value = x / correlate	1533	10.86	30.21
RBM25_GSE89140_293T_65	0	0.1653	p-value = x / correlate	2018	13.56	29.91
KHSRP_ENCSR850CKU_HepG2_90	0	0.1767	p-value = x / correlate	1865	2.18	50.77
DAZAP1_ENCSR840QFR_HepG2_229	0	0.192	p-value = x / correlate	1683	1.29	60
U2AF1_E.MTAB.2682_293T_66	0	0.1947	p-value = x / correlate	2437	28.65	27.79
U2AF1_ENCSR372UWV_HepG2_105	0	0.2506	p-value = x / correlate	1924	18.65	28.68
TARDBP_ENCSR134JRE_K562_262	0	0.2665	p-value = x / correlate	2029	7.85	38.39
HNRNPE1.PCBP1_ENCSR635FRH_HepG2_192	0	0.2724	p-value = x / correlate	1917	6.27	41.04
PRPF4_ENCSR215FRI_HepG2_242	0	0.2776	p-value = x / correlate	1897	2.01	52.14
U2AF2_ENCSR904CJQ_K562_170	0	0.3184	p-value = x / correlate	1536	12.21	28.51
PRPF4_ENCSR363QIA_K562_243	0	0.3517	p-value = x / correlate	1770	5.87	49.04
HNRNPH1_GSE104559_RD_212	0	0.4245	p-value = x / correlate	2229	10.53	32.32
HNRNPE2.PCBP2_ENCSR028ITN_HepG2_193	0	0.4776	p-value = x / correlate	1841	2.15	39.88
RBM25_ENCSR610AEI_HepG2_98	0	0.4862	p-value = x / correlate	1849	5.21	35.59
NCBP2_ENCSR030ARO_HepG2_237	0	0.4977	p-value = x / correlate	1972	6.14	44.93
SMN1_ENCSR090UMI_HepG2_253	0.59	0.0024	p-value = x / anticorrelate	1833	1.22	77.08
HNRNPD_ENCSR660MZN_HepG2_233	0.54	0.0001	p-value < x / anticorrelate	1629	0.92	62.22
SAFB2_ENCSR110ZYD_HepG2_250	0.54	0.0001	p-value < x / anticorrelate	1661	1.55	60.26
PPIG_ENCSR620HAA_HepG2_240	0.53	0.0001	p-value < x / anticorrelate	1945	0.76	57.5
AKAP8L_ENCSR807ODB_HepG2_223	0.53	0.0001	p-value < x / anticorrelate	2017	1.45	58.67
HNRNPU_ENCSR732ICL_K562_134	0.53	0.0197	p-value = x / anticorrelate	1618	4.13	55.56
HNRNPP.FUS.TLS_ENCSR927JXU_HepG2_191	0.53	0.0338	p-value = x / anticorrelate	1912	2.48	59.52
MBNL1_GSE88116_K562_62	0.52	0.0001	p-value < x / anticorrelate	2148	4.42	52.14
MBNL1_ENCSR222COT_K562_236	0.52	0.0001	p-value < x / anticorrelate	2151	4.29	50.58
PPIG_ENCSR529MBZ_K562_239	0.52	0.0001	p-value < x / anticorrelate	2078	0.89	54
HNRNPA1_ENCSR182DAW_HepG2_196	0.52	0.0129	p-value = x / anticorrelate	1677	2.61	54.11
MBNL1.2_GSE45505_HeLA_12	0.51	0.0001	p-value < x / anticorrelate	2429	1.55	51.09
QKI_ENCSR330YOU_HepG2_97	0.51	0.0001	p-value < x / anticorrelate	1876	3.53	49.54
HNRNPU_ENCSR047IUS_K562_133	0.51	0.0001	p-value < x / anticorrelate	2173	9.37	42.77
HNRNPU_GSE45157_HeLA_206	0.51	0.0001	p-value < x / anticorrelate	1962	3.27	48.53
HNRNPM_ENCSR995JMS_HepG2_200	0.51	0.0159	p-value = x / anticorrelate	1792	2.41	50.69
U2AF1_GSE58871_K562_64	0.5	0.0001	p-value < x / anticorrelate	2167	5.21	45.14
SRSF2_GSE65349_K562_63	0.5	0.0001	p-value < x / anticorrelate	1868	4.92	46.13
HNRNPU_ENCSR308IKH_HepG2_81	0.5	0.0001	p-value < x / anticorrelate	1748	7.36	42.56
HNRNPK_ENCSR529JNJ_K562_130	0.5	0.0001	p-value < x / anticorrelate	1925	6.4	44.6
HNRNPF_GSE34996_293T_39	0.5	0.0154	p-value = x / anticorrelate	548	2.67	47.37
HNRNPM_ENCSR746NIM_K562_132	0.5	0.0302	p-value = x / anticorrelate	1795	1.85	50.45
PTBP1_ENCSR239BCO_K562_135	0.5	0.0447	p-value = x / anticorrelate	1642	2.51	51.35
SRSF1_GSE52834_GM19238_54	0.49	0.0001	p-value < x / anticorrelate	1964	4.06	43.62
HNRNPK_GSE52834_GM19238_57	0.49	0.0001	p-value < x / anticorrelate	1897	5.25	42.97
ESRP2_GSE60559_293T_35	0.49	0.0002	p-value = x / anticorrelate	1235	1.91	45.67
RBM17_ENCSR385TMY_HepG2_84	0.49	0.0045	p-value = x / anticorrelate	1618	2.51	44.97
STAU1_ENCSR777EDL_K562_257	0.49	0.0048	p-value = x / anticorrelate	2107	1.06	47.06
HNRNPG.RBMX_KD2_GSE74085_293T_202	0.49	0.0061	p-value = x / anticorrelate	2459	12.54	35.85
HNRNPK_ENCSR853ZJS_HepG2_199	0.49	0.0063	p-value = x / anticorrelate	1862	7.79	38.94
PPP1R8_ENCSR844QNT_K562_241	0.49	0.0068	p-value = x / anticorrelate	1980	5.74	41.04
DAZAP1_ENCSR220TBR_HepG2_228	0.49	0.0076	p-value = x / anticorrelate	1970	1.55	47
FUBP1_ENCSR608IXR_K562_231	0.49	0.0133	p-value = x / anticorrelate	1710	4.32	44.41
DAZAP1_GSE52745_293T_27	0.49	0.0223	p-value = x / anticorrelate	2718	4.39	45.7
RBM15_ENCSR599PXD_HepG2_100	0.48	0.0001	p-value < x / anticorrelate	1993	1.55	42.34
RBM39_ENCSR760EGM_HepG2_85	0.48	0.0001	p-value < x / anticorrelate	1442	2.41	42.69
SFPQ_ENCSR782MXN_HepG2_87	0.48	0.0001	p-value < x / anticorrelate	1553	1.98	41.1
SFPQ_ENCSR535YPK_K562_158	0.48	0.0001	p-value < x / anticorrelate	1973	2.54	40.74
HNRNPP.FUS.TLS_A4_GSE71812_SH.SY5Y_204	0.48	0.0001	p-value < x / anticorrelate	2465	6.24	38.1
HNRNPP.FUS.TLS_A5_GSE71812_SH.SY5Y_205	0.48	0.0001	p-value < x / anticorrelate	2477	6.27	37.85
HNRNPK_LBMC_MCF7_218	0.48	0.0001	p-value < x / anticorrelate	2232	6.83	37.23
MBNL2_GSE83999_A498_221	0.48	0.0001	p-value < x / anticorrelate	2180	1.65	43.48
SART3_ENCSR954HAY_K562_252	0.48	0.0001	p-value < x / anticorrelate	2022	1.49	41.28
AKAP8L_ENCSR809ISU_K562_224	0.48	0.0014	p-value = x / anticorrelate	2047	7.89	36.32
HNRNPL_GSE72842_LNCaP_203	0.48	0.0107	p-value = x / anticorrelate	1830	1.49	44.12
HNRNPL_GSE52834_GM19238_45	0.47	0.0001	p-value < x / anticorrelate	2003	1.06	38.55
MBNL2_GSE83999_786.O_222	0.47	0.0001	p-value < x / anticorrelate	2256	5.12	34.44
SMNDC1_ENCSR408SDL_K562_255	0.47	0.0001	p-value < x / anticorrelate	2014	0.83	39.68
SRSF6_GSE98485_EndoC.BetaH1_207	0.47	0.0002	p-value = x / anticorrelate	2633	3.04	37.1
U2AF2_ENCSR622MCX_HepG2_115	0.47	0.0008	p-value = x / anticorrelate	1828	12.87	28.08
HNRNPM_GSE57243_LM2_171	0.47	0.0008	p-value = x / anticorrelate	1578	2.11	38.32
HNRNPA2B1_ENCSR794NUE_K562_126	0.47	0.0037	p-value = x / anticorrelate	1934	7.79	34.86
HNRNPH1_GSE104559_RH30_213	0.47	0.0105	p-value = x / anticorrelate	2080	7.49	33.19
HNRNPF_GSE107542_HMLE_210	0.47	0.0192	p-value = x / anticorrelate	2632	3.04	40.35
U2AF2_GSE61603_HeLA_22	0.47	0.0247	p-value = x / anticorrelate	940	3.17	38.87
MATR3_ENCSR492UFS_HepG2_234	0.47	0.0356	p-value = x / anticorrelate	1931	5.87	37.55
PTBP1_GSE59884_293T_30	0.46	0.0001	p-value < x / anticorrelate	1447	1.55	36.72
RBM10_GSE44976_293T_34	0.46	0.0001	p-value < x / anticorrelate	2677	1.35	36.61
RBM47_GSE58381_MDA.MB.231_74	0.46	0.0001	p-value < x / anticorrelate	2299	1.75	36.3
FUS_LBMC_MCF7_219	0.46	0.0001	p-value < x / anticorrelate	2187	5.51	32.05
SMN1_ENCSR129ROE_K562_254	0.46	0.0001	p-value < x / anticorrelate	2039	0.66	38.46
HNRNPH1_LBMC_MCF7_217	0.46	0.0004	p-value = x / anticorrelate	2248	3.86	34.62
MATR3_ENCSR792XFP_K562_235	0.46	0.0004	p-value = x / anticorrelate	2009	1.42	36.75
SUGP2_ENCSR192BPV_K562_258	0.46	0.0021	p-value = x / anticorrelate	1975	4.22	33.86
HNRNPH1_GSE104559_RD_211	0.46	0.004	p-value = x / anticorrelate	2116	5.61	33.27
SRSF2_GSE78705_Huh7_186	0.46	0.0133	p-value = x / anticorrelate	2025	6.11	32.29
U2AF2_ENCSR426UUG_HepG2_117	0.46	0.0408	p-value = x / anticorrelate	1533	13.56	27.47
RBM17_ENCSR898OPN_K562_149	0.46	0.045	p-value = x / anticorrelate	2224	1.75	42.06
SRSF3_GSE52834_GM19238_47	0.45	0.0001	p-value < x / anticorrelate	2225	4.06	31.22
DAZAP1_GSE97262_SH.SY5Y_220	0.45	0.0004	p-value = x / anticorrelate	1338	4.06	31.95
RBM39_ENCSR678WOA_K562_153	0.45	0.0364	p-value = x / anticorrelate	1952	9.08	29.92
TRA2A.B_GSE59335_MDA.MB.231_75	0.44	0.0084	p-value = x / anticorrelate	1957	6.24	26.43
HNRNPH1_GSE34996_293T_40	0.43	0.0453	p-value = x / anticorrelate	460	1.42	31.62
HNRNPA2B1_GSE34996_293T_38	0	0.0512	p-value = x / anticorrelate	347	0.99	28.04
TIA1_ENCSR057GCF_HepG2_111	0	0.055	p-value = x / anticorrelate	1775	1.55	51.09
HNRNPU_GSE34996_293T_42	0	0.0641	p-value = x / anticorrelate	619	2.94	48.63
HNRNPA1_ENCSR048BWH_K562_125	0	0.0663	p-value = x / anticorrelate	2121	2.15	52.42
RBM15_ENCSR385UPQ_K562_148	0	0.0665	p-value = x / anticorrelate	2024	9.83	35.82
PTBP1_ENCSR064DXG_HepG2_96	0	0.0683	p-value = x / anticorrelate	1899	5.28	41.03
SRSF10_GSE57325_RKO_187	0	0.0723	p-value = x / anticorrelate	1901	1.12	40.96
TRA2A.B_LBMC_MCF7_208	0	0.0751	p-value = x / anticorrelate	2168	16.17	18.82
KHSRP_ENCSR561CBC_K562_138	0	0.0789	p-value = x / anticorrelate	1980	1.49	52.33
PUF60_ENCSR648BSC_HepG2_247	0	0.0843	p-value = x / anticorrelate	1846	11.82	36.38
SF1_ENCSR644AIM_HepG2_86	0	0.0858	p-value = x / anticorrelate	1617	2.64	47.62
PTBP1_ENCSR527IVX_K562_139	0	0.095	p-value = x / anticorrelate	2011	9.24	43.41
HNRNPF_ENCSR693MZJ_HepG2_198	0	0.0952	p-value = x / anticorrelate	1794	1.62	65.33
HNRNPK_GSE60890_A673_77	0	0.1092	p-value = x / anticorrelate	801	2.34	24.23
CELF1_ENCSR695XOD_HepG2_227	0	0.117	p-value = x / anticorrelate	1894	2.48	49.67
HNRNPH1_GSE104559_RH41_215	0	0.1247	p-value = x / anticorrelate	2410	8.75	34.15
SRSF3_ENCSR376FGR_HepG2_107	0	0.125	p-value = x / anticorrelate	1811	7.06	38.63
SRSF1_GSE26463_HeLA_10	0	0.128	p-value = x / anticorrelate	1395	4.13	40.85
SMNDC1_ENCSR995ZGJ_HepG2_256	0	0.1396	p-value = x / anticorrelate	1877	0.69	53.85
HNRNPA1_GSE34996_293T_37	0	0.1444	p-value = x / anticorrelate	337	1.82	42.31
PTBP1.2_GSE69656_293T_32	0	0.1496	p-value = x / anticorrelate	2740	11.35	29.38
HNRNPA2B1_ENCSR769GES_HepG2_194	0	0.1774	p-value = x / anticorrelate	1722	2.71	40
HNRNPM_GSE34996_293T_41	0	0.1789	p-value = x / anticorrelate	341	1.72	49.52
CCAR1_ENCSR081IAO_HepG2_226	0	0.186	p-value = x / anticorrelate	2102	2.81	44.27
SRSF9_ENCSR113HRG_K562_164	0	0.2039	p-value = x / anticorrelate	2005	0.66	52.63
GPKOW_ENCSR967QNT_K562_232	0	0.2322	p-value = x / anticorrelate	1785	1.88	53.77
PTBP1_GSE42701_HeLA_7	0	0.2388	p-value = x / anticorrelate	1124	1.68	42.5
SUGP2_ENCSR837QDN_HepG2_259	0	0.2862	p-value = x / anticorrelate	1919	0.79	48
PRPF8_ENCSR998MZP_HepG2_92	0	0.2921	p-value = x / anticorrelate	1745	3.37	41.63
SRSF1_ENCSR094KBY_HepG2_108	0	0.2958	p-value = x / anticorrelate	1945	12.51	37.49
HNRNPG.RBMX_KD1_GSE74085_293T_201	0	0.3082	p-value = x / anticorrelate	2600	13.1	40.14
SRSF5_ENCSR781YNI_HepG2_112	0	0.3545	p-value = x / anticorrelate	1966	3.89	46.27
HNRNPH1_GSE104559_RH41_216	0	0.3572	p-value = x / anticorrelate	2409	8.05	31.36
SNRPC_GSE42485_HeLA_21	0	0.3822	p-value = x / anticorrelate	1818	8.91	29.35
HNRNPH1_GSE104559_RH30_214	0	0.4081	p-value = x / anticorrelate	2033	9.44	31.5
RBFOX2_GSE60392_293T_33	0	0.4107	p-value = x / anticorrelate	2708	5.15	33.62
RBM22_ENCSR947OIM_K562_150	0	0.4267	p-value = x / anticorrelate	1968	2.34	47.65
NCBP2_ENCSR361LBE_K562_238	0	0.4519	p-value = x / anticorrelate	1936	1.75	50.48
SNRNP70_ENCSR635BOO_HepG2_106	0	0.4797	p-value = x / anticorrelate	1826	6.5	37.45
RBM22_ENCSR330KHN_HepG2_101	0	0.4827	p-value = x / anticorrelate	2128	5.48	45.11
HNRNPE2.PCBP2_ENCSR648QFY_K562_190	0	0.4841	p-value = x / anticorrelate	1896	9.08	41.54
SF1_ENCSR562CCA_K562_154	0	0.4974	p-value = x / anticorrelate	1726	10.3	34.44
